# A systematic evaluation of the design, orientation, and sequence context dependencies of massively parallel reporter assays

**DOI:** 10.1101/576405

**Authors:** Jason Klein, Vikram Agarwal, Fumitaka Inoue, Aidan Keith, Beth Martin, Martin Kircher, Nadav Ahituv, Jay Shendure

## Abstract

Massively parallel reporter assays (MPRAs) functionally screen thousands of sequences for regulatory activity in parallel. Although MPRAs have been applied to address diverse questions in gene regulation, there has been no systematic comparison of how differences in experimental design influence findings. Here, we screen a library of 2,440 sequences, representing candidate liver enhancers and controls, in HepG2 cells for regulatory activity using nine different approaches (including conventional episomal, STARR-seq, and lentiviral MPRA designs). We identify subtle but significant differences in the resulting measurements that correlate with epigenetic and sequence-level features. We also test this library in both orientations with respect to the promoter, validating *en masse* that enhancer activity is robustly independent of orientation. Finally, we develop and apply a novel method to assemble and functionally test libraries of the same putative enhancers as 192-mers, 354-mers, and 678-mers, and observe surprisingly large differences in functional activity. This work provides a framework for the experimental design of high-throughput reporter assays, suggesting that the extended sequence context of tested elements, and to a lesser degree the precise assay, influence MPRA results.
