## Supplemental Table 8 for "A systematic evaluation of the design, orientation, and sequence context dependencies of massively parallel reporter assays"

### Sheet: Sheet1
Primer Name	Assay	Step	Sequence
Original_Array_5adapter			5′-AGGACCGGATCAACT-3′
Original_Array_3adapter			5′-CCTGCAGGGAATTCNNNNNNNNNNNNNNNCATTGCGTGAACCGA-3′
STARR-Seq-AG-f	HSS and ORI	Cloning	5′-ACAACTGATCTAGAGCATGCACCGGAGGACCGGATCAACT-3′
spacer-AG-r	HSS	Cloning	5'-CTTAGCTTTCGCTTAGCGATGTGTTCACTTTGCACCGGTGAATTCCCTGCAGG-3'
STARR-Seq-AG-r	ORI	Cloning	5′-CGAAGCGGCCGGCCGAATTCGTCGATCGGTTCACGCAATG -3′
pLSmP-AG-2f	Lenti 5′/3′ and Lenti 5′/5′ MT and WT	Cloning	5′-TGCATTTCTGCCAGGGCCCGCTCTAGACCTAGGACCGGATCAACT-3′
pLSmP-AG-3r	Lenti 5′/3′ and Lenti 3′/3′ MT and WT	Cloning	5′-TATACGAAGTTATTAGGTCCCTCGACGAATCGGTTCACGCAATG’-3′
pLSmP-AG-5r	Lenti 5′/5′ MT and WT	Cloning	5′-TCGCCCTTGCTCACCATGGTGGCGACCAGTTCGGTTCACGCAATG-3′
pLSmP-AG-3f	Lenti 3′/3′ MT and WT	Cloning	5′-CTCTCGGCATGGACGAGCTGTACAAGTAGGAGGACCGGATCAACT-3′
pGL423c-AG-1f	pGL4.23c	Cloning	5′-GATATCAAGATCTGGCCTCGGCGGCCAAGCAGGACCGGATCAACT-3′
pGL423c-AG-1r	pGL4.23c	Cloning	5′-GCTCGAAGCGACTGTCAGCTCAGACTCTAGGTCGGTTCACGCAATG-3′
P5-pLSmP-5bc-idx	All	Reading out barcodes-PCR1	5′-AATGATACGGCGACCACCGAGATCTACACNNNNNNNNNNGCAAAGTGAACACATCGCTAAGCGAAAGC-3′
P7-Starr-assUMI-r	HSS and ORI	Reading out barcodes-PCR1	5′-CAAGCAGAAGACGGCATACGAGATNNNNNNNNNNCGAAGCGGCCGGCCGAATTCGTCGA-3′
P7-pLSmP-assUMI-3	Lenti 5′/3′ and Lenti 3′/3′ MT and WT	Reading out barcodes-PCR1	5′-CAAGCAGAAGACGGCATACGAGATNNNNNNNNNNTGTATGCTATACGAAGTTATTAG-3′
P7-pLSmP-assUMI-gfp	Lenti 5′/5′ MT and WT	Reading out barcodes-PCR1	5′-CAAGCAGAAGACGGCATACGAGATNNNNNNNNNNGCTCCTCGCCCTTGCTCACCATG-3′
P7-pGL4.23c-UMI	pGL4.23c	Reading out barcodes-PCR1	5′-CAAGCAGAAGACGGCATACGAGATNNNNNNNNNNCTGCTCGAAGCGACTGTCAGCTCAGAC-3′
P5	All	Reading out barcodes-PCR2	5′-AATGATACGGCGACCACCGAGATCTACAC-3′
P7	All	Reading out barcodes-PCR2	5′-CAAGCAGAAGACGGCATACGAGAT-3′
pLSmP-5bc-seq-R1 (R1)	All	Barcode Sequencing	5′-GCAAAGTGAACACATCGCTAAGCGAAAGCTAAG-3′
STARR-AG-bc-seq-3R2 (R2)	HSS and ORI	Barcode Sequencing	5′-GCCGGCCGAATTCGTCGATCGGTTCACGCAATG-3′
STARR-UMI-seq3 (I1)	HSS and ORI	Barcode Sequencing	5′-TGAACCGATCGACGAATTCGGCCGGCCGCTTCG-3′
pLSmP-spacer-ind2 (I2)	All	Barcode Sequencing	5′-CTTAGCTTTCGCTTAGCGATGTGTTCACTTTGC-3′
pLSmP-AG-bc-seq-3R2 (R2)	Lenti 5′/3′ and Lenti 3′/3′ MT and WT	Barcode Sequencing	5′-TATTAGGTCCCTCGACGAATCGGTTCACGCAATG-3′
pLSmP-UMI-seq3 (I1)	Lenti 5′/3′ and Lenti 3′/3′ MT and WT	Barcode Sequencing	5′-TCGTCGAGGGACCTAATAACTTCGTATAGCATACA-3′
pLSmP-AG-bc-seq-5R2 (R2)	Lenti 5′/5′ MT and WT	Barcode Sequencing	5′-CACCATGGTGGCGACCAGTTCGGTTCACGCAATG-3′
pLSmP-UMI-seq5 (I1)	Lenti 5′/5′ MT and WT	Barcode Sequencing	5′-ACTGGTCGCCACCATGGTGAGCAAGGGCGAGGAGC-3′
pGL4.23c-BC-read2 (R2)	pGL4.23c	Barcode Sequencing	5′-TCAGCTCAGACTCTAGGTCGGTTCACGCAATG-3′
pGL4.23c-BC-ind1 (I1)	pGL4.23c	Barcode Sequencing	5′-CCTAGAGTCTGAGCTGACAGTCGCTTCGAGCAG-3′
HSS_pGL4_F	pGL4.23c Orientation	Cloning	5′-GATATCAAGATCTGGCCTCGGCGGCCAAGCAGGACCGGATCAACTTCTAGAGCATGCACCGGATGC-3′
HSS_pGL4_R1	pGL4.23c Orientation	Cloning	5′-CTTAGCTTTCGCTTAGCGATGTGTTCACTTTGCACCGGTGAATTCCCTGCAGGCCGGCCGAATTCGTCGA-3′
HSS_pGL4_F_orr2	pGL4.23c Orientation	Cloning	5′-GATATCAAGATCTGGCCTCGGCGGCCAAGCAGGACCGGATCAACTCCGGCCGAATTCGTCGA-3′
HSS pGL4_R1_orr2	pGL4.23c Orientation	Cloning	5′-CTTAGCTTTCGCTTAGCGATGTGTTCACTTTGCACCGGTGAATTCCCTGCAGGTCTAGAGCATGCACCGGATGC-3′
HSS_pGL4_R2	pGL4.23c Orientation	Cloning	5′-GCTCGAAGCGACTGTCAGCTCAGACTCTAGGTCGGTTCACGCAATGNNNNNNNNNNNNNNNCTTAGCTTTCGCTTAGCGATGTGTT-3′
Starr-BC-spacer-r	HSS	Cloning	5'-CGAAGCGGCCGGCCGAATTCGTCGATCGGTTCACGCAATGNNNNNNNNNNNNNNNCTTAGCTTTCGCTTAGCGATG-3'
P5-Starr-AG-ass-f	HSS	Barcode Associations	5'-AATGATACGGCGACCACCGAGATCTACACNNNNNNNNNNCTGATCTAGAGCATGCACCGG-3'
P7-Starr-ass-r	HSS	Barcode Associations	5'-CAAGCAGAAGACGGCATACGAGATCGAAGCGGCCGGCCGAATTCG-3'
Starr-AG-seq-R1	HSS	Barcode Sequencing	5’-GATCTAGAGCATGCACCGGAGGACCGGATCAACT-3’
pLSmP-ass-seq-ind1	HSS	Barcode Sequencing	5’-GCAAAGTGAACACATCGCTAAGCGAAAGCTAAG-3’
Starr-AG-ind2	HSS	Barcode Sequencing	5′-TGATCCGGTCCTCCGGTGCATGCTCTAGATCAG-3′
spacer-seq-R2	HSS	Barcode Sequencing	5’-TGTGTTCACTTTGCACCGGTGAATTCCCTGCAGG-3’
P7-pGL4-ass-R	pGL4.23c	Barcode Sequencing	5′-CAAGCAGAAGACGGCATACGAGATACTGTCAGCTCAGACTCTAGG-3′
P5_pGL4_Idx_assF	pGL4.23c	Barcode Sequencing	5′-AATGATACGGCGACCACCGAGATCTACACNNNNNNNNNNGGATCAACTTCTAGAGCATGCACCGGATGC-3′
minGFP_Len_HAR	pGL4.23c	Cloning	5′-GCTTAGCGATGTGTTCACTTTGCACCGGTGAATTCCTACTTGTACAGCTCGT-3′
minGFP_Len_HAF	pGL4.23c	Cloning	5′-TCGACGAATTCGGCCGGCCTGCAGGGAATTGGCACTAGAGGGTATATAATGG-3′
Len_lib_linR	pGL4.23c	Cloning	5′-AATTCCCTGCAGGCCGGCCGAATTC-3′
Len_lib_linF	pGL4.23c	Cloning	5′-CACCGGTGCAAAGTGAACACATCGC-3′
HSS-pGL4_F	pGL4.23c	Cloning	5′- GATATCAAGATCTGGCCTCGGCGGCCAAGCAGGACCGGATCAACTTCTAGAGCATGCACCGGATGC-3′
pu1L	All	Sequencing	5'-CTAAATGGCTGTGAGAGAGCTCAG-3'
pu1R	All	Sequencing	5'-ACTTTATCAATCTCGCTCCAAACC-3'
HSS-R-clon-pu1R	HSS	Sequencing	5'-ACTTTATCAATCTCGCTCCAAACCCCATCATTCTGACCGGC-3'
HSS-F-ATGC-pu1F	HSS	Sequencing	5'-ACTTTATCAATCTCGCTCCAAACCTCTAGAGCATGCACCGGATGC-3'
HSS_R	HSS	Cloning	5'-CTTATCATGTCTGCTCGAAGC-3'
HSS-F-ATGC	HSS	Cloning	5′-TCTAGAGCATGCACCGGATGC-3′
HSS-R-clon	HSS	Cloning	5′-TCGACGAATTCGGCCGG-3′
minPGFP_Revorr_Len_HA_F	pGL4.23c	Cloning	5′-GCATCCGGTGCATGCTCTAGACCTGCAGGGAATTGGCACTAGAGGGTATATAATGG-3′
Rorr_R2_LinR	pGL4.23c	Cloning	5′-AATTCCCTGCAGGTCTAGAGCATG-3′
Starr-AG-ind2	HSS	Barcode Sequencing	5′-TGATCCGGTCCTCCGGTGCATGCTCTAGATCAG-3
pLSmp-ass-seq-ind1	HSS	Barcode Sequencing	5′- GCAAAGTGAACACATCGCTAAGCGAAAGCTAAG-3′
minP_F	5'/5'	minimal Promoter fragment	5′- GAGATCCAGTTTGGACACTAGAGGGTATATAATGGAAGCTCGACTTCCAGCTTGGCAATCCGGTACTGTTATGGCCCAGTCCAA-3′
minP_R	5'/5'	minimal Promoter fragment	5′- TTGGACTGGGCCATAACAGTACCGGATTGCCAAGCTGGAAGTCGAGCTTCCATTATATACCCTCTAGTGTCCAAACTGGATCTC-3′
WPRE_F	Lentiviral assays	MOI measurement	5′-TACGCTGCTTTAATGCCTTTG-3′
WPRE_R	Lentiviral assays	MOI measurement	5′-GGGCCACAACTCCTCATAAAG-3′
LIPC_F	Lentiviral assays	MOI measurement	5′-TCCTCCGGAGTTATTCTTGGCA-3′
LIPC_R	Lentiviral assays	MOI measurement	5′-CCCCCCATCTGATCTGTTTCAC-3′
DO_15R_PU		Assembly	5'-CCA/ideoxyU/G/ideoxyU//ideoxyU/GCCCG/ideoxyU/AAGC/ideoxyU//3deoxyU/-3'
DO_5F_PU		Assembly	5'-GCGAAG/ideoxyU/CCCT/ideoxyU/ACCCT/ideoxyU//3deoxyU/-3'
HSS_95R		Assembly	5'-CCATTCCCTTACCTGGCCCGGCCGAATTCGTCGA-3'
DO_95R		Assembly	5'-CCATTCCCTTACCTGGCC-3'
DO_31R_PU		Assembly	5'-CCA/ideoxyU/GACCCT/ideoxyU/ACTGGG/ideoxyU//3deoxyU/-3'
DO_8F_PU		Assembly	5'-GCGACG/ideoxyU/CATGC/ideoxyU/GTTG/ideoxyU//3deoxyU/-3'
DO_15R_Adapter		Assembly	5′- AAGCTTACGGGCAACATGGTT-3′
DO_5F_Adapter		Assembly	5′-GCGAAGTCCCTTACCCTTT-3′
