## Supplemental Table 9 for "A systematic evaluation of the design, orientation, and sequence context dependencies of massively parallel reporter assays"

### Sheet: Sheet1
Assay/DNA or RNA/Replicate #	10-nt Sample Index	Index	Sequence
5′/5′ WT/RNA Rep1; 3′/3′ WT/RNA Rep1; 5′/5′ MT/RNA Rep1; PGL4.23c Lengths/RNA Rep1; 5′/3′ MT/RNA Rep1*; PGL4.23c Orientation/RNA Rep1	5'-ACGTAGACCA-3′	741	5′-AATGATACGGCGACCACCGAGATCTACACtggtctacgtGCAAAGTGAACACATCGCTAAGCGAAAGC-3'
5′/5′ WT/RNA Rep2; 3′/3′ WT/RNA Rep2; 5′/5′ MT/RNA Rep2; PGL4.23c Lengths/RNA Rep2; 5′/3′ MT/RNA Rep2*; PGL4.23c Orientation/RNA Rep2	5'-AGCGGCGACC-3′	742	5′-AATGATACGGCGACCACCGAGATCTACACggtcgccgctGCAAAGTGAACACATCGCTAAGCGAAAGC-3'
5′/5′ WT/RNA Rep3; 3′/3′ WT/RNA Rep3; 5′/5′ MT/RNA Rep3; PGL4.23c Lengths/RNA Rep3; 5′/3′ MT/RNA Rep3*; PGL4.23c Orientation/RNA Rep3	5'-ACTACTTGCT-3′	743	5′-AATGATACGGCGACCACCGAGATCTACACagcaagtagtGCAAAGTGAACACATCGCTAAGCGAAAGC-3'
5′/3′ WT/RNA Rep1; PGL4.23c/RNA Rep1; 5′/3′ MT/RNA Rep1; 3′/3′ MT/RNA Rep1; PGL4.23c Lengths/RNA Rep4; 3′/3′ MT/RNA Rep1*; PGL4.23c Orientation/RNA Rep4	5'-TGAACTTCTT-3′	744	5′-AATGATACGGCGACCACCGAGATCTACACaagaagttcaGCAAAGTGAACACATCGCTAAGCGAAAGC-3'
5′/3′ WT/RNA Rep2; PGL4.23c/RNA Rep2; 5′/3′ MT/RNA Rep2; 3′/3′ MT/RNA Rep2; 3′/3′ MT/RNA Rep2*; PGL4.23c Orientation/DNA Rep1	5'-GCCAGCGCCG-3′	745	5′-AATGATACGGCGACCACCGAGATCTACACcggcgctggcGCAAAGTGAACACATCGCTAAGCGAAAGC-3'
5′/3′ WT/RNA Rep3; PGL4.23c/RNA Rep3; 5′/3′ MT/RNA Rep3; 3′/3′ MT/RNA Rep3; 3′/3′ MT/RNA Rep1*; PGL4.23c Orientation/DNA Rep2	5'-AAGTTGACGA-3′	746	5′-AATGATACGGCGACCACCGAGATCTACACtcgtcaacttGCAAAGTGAACACATCGCTAAGCGAAAGC-3'
5′/5′ WT/DNA Rep1; 3′/3′ WT/DNA Rep1; 5′/5′ MT/DNA Rep1; 3′/3′ MT/DNA Rep1; PGL4.23c Lengths/DNA Rep1; 5′/3′ MT/DNA Rep1*	5'-GGTTGCATTC-3′	747	5′-AATGATACGGCGACCACCGAGATCTACACgaatgcaaccGCAAAGTGAACACATCGCTAAGCGAAAGC-3'
5′/5′ WT/DNA Rep2; 3′/3′ WT/DNA Rep2; 5′/5′ MT/DNA Rep2; 3′/3′ MT/DNA Rep2; PGL4.23c Lengths/DNA Rep2; 5′/3′ MT/DNA Rep2*	5'-CTGAACCGCA-3′	748	5′-AATGATACGGCGACCACCGAGATCTACACtgcggttcagGCAAAGTGAACACATCGCTAAGCGAAAGC-3'
5′/5′ WT/DNA Rep3; 3′/3′ WT/DNA Rep3; 5′/5′ MT/DNA Rep3; 3′/3′ MT/DNA Rep3; PGL4.23c Lengths/DNA Rep3; 5′/3′ MT/DNA Rep3*	5'-GGTTGGCCAA-3′	749	5′-AATGATACGGCGACCACCGAGATCTACACttggccaaccGCAAAGTGAACACATCGCTAAGCGAAAGC-3'
5′/3′ WT/DNA Rep1; PGL4.23c/DNA Rep1; 5′/3′ MT/DNA Rep1; PGL4.23c Lengths/DNA Rep4; 3′/3′ MT/DNA Rep1*; PGL4.23c Orientation/DNA Rep3	5'-GCTTAACCAA-3′	750	5′-AATGATACGGCGACCACCGAGATCTACACttggttaagcGCAAAGTGAACACATCGCTAAGCGAAAGC-3'
5′/3′ WT/DNA Rep2; PGL4.23c/DNA Rep2; 5′/3′ MT/DNA Rep2; 3′/3′ MT/DNA Rep2*; PGL4.23c Orientation/DNA Rep4	5'-CGAACTTAAG-3′	751	5′-AATGATACGGCGACCACCGAGATCTACACcttaagttcgGCAAAGTGAACACATCGCTAAGCGAAAGC-3'
5′/3′ WT/DNA Rep3; PGL4.23c/DNA Rep3; 5′/3′ MT/DNA Rep3; 3′/3′ MT/DNA Rep3*	5'-TTCTGAGGAC-3′	752	5′-AATGATACGGCGACCACCGAGATCTACACgtcctcagaaGCAAAGTGAACACATCGCTAAGCGAAAGC-3'
*Indicates sequencing libraries were generated a second time from DNA/RNA samples
