## Supplemental Table 10 for "A systematic evaluation of the design, orientation, and sequence context dependencies of massively parallel reporter assays"

### Sheet: Sheet1
172-mer library	FragA_F	FragA_R	FragB_F	FragB_R	FragC_F	FragC_R	FragD_F	FragD_R
1	HSS_ATGC	DO_15R_PU	DO_1F_PU	DO_31R or DO_31R_PU	DO_8F or DO_8F_PU	DO_15R_PU	DO_1F_PU	HSS_R
2	HSS_ATGC	DO_31R_PU	DO_18F_PU	DO_31R or DO_31R_PU	DO_8F or DO_8F_PU	DO_17R_PU	DO_18F_PU	HSS_R
3	HSS_ATGC	DO_32R_PU	DO_9F_PU	DO_31R or DO_31R_PU	DO_8F or DO_8F_PU	DO_32R_PU	DO_9F_PU	HSS_R
4	HSS_ATGC	DO_79R_PU	DO_10F_PU	DO_31R or DO_31R_PU	DO_8F or DO_8F_PU	DO_79R_PU	DO_10F_PU	HSS_R
5	HSS_ATGC	DO_94R_PU	DO_5F_PU	DO_31R or DO_31R_PU	DO_8F or DO_8F_PU	DO_94R_PU	DO_5F_PU	HSS_R
6	HSS_ATGC	DO_49R_PU	DO_12F_PU	DO_31R or DO_31R_PU	DO_8F or DO_8F_PU	DO_49R_PU	DO_12F_PU	HSS_R
7	HSS_ATGC	DO_23R_PU	DO_17F_PU	DO_31R or DO_31R_PU	DO_8F or DO_8F_PU	DO_23R_PU	DO_17F_PU	HSS_R
8	HSS_ATGC	DO_92R_PU	DO_4F_PU	DO_31R or DO_31R_PU	DO_8F or DO_8F_PU	DO_92R_PU	DO_4F_PU	HSS_R
9	HSS_ATGC	DO_95R_PU	DO_2F_PU	DO_31R or DO_31R_PU	DO_8F or DO_8F_PU	DO_95R_PU	DO_2F_PU	HSS_R
10	HSS_ATGC	DO_2R_PU	DO_7F_PU	DO_31R or DO_31R_PU	DO_8F or DO_8F_PU	DO_2R_PU	DO_7F_PU	HSS_R
11	HSS_ATGC	DO_3R_PU	DO_11F_PU	DO_31R or DO_31R_PU	DO_8F or DO_8F_PU	DO_3R_PU	DO_11F_PU	HSS_R
12	HSS_ATGC	DO_4R_PU	DO_14F_PU	DO_31R or DO_31R_PU	DO_8F or DO_8F_PU	DO_4R_PU	DO_14F_PU	HSS_R
13	HSS_ATGC	DO_5R_PU	DO_16F_PU	DO_31R or DO_31R_PU	DO_8F or DO_8F_PU	DO_5R_PU	DO_16F_PU	HSS_R
HSS_ATGC	5′-TCTAGAGCATGCACCGGATGC-3′
DO_15R_PU	5'-CCATG/ideoxyU/TGCCCG/ideoxyU/AAGC/ideoxyU//3deoxyU/-3'
DO_17R_PU	5'-CCATGGAAGGCTC/ideoxyU/ACT/ideoxyU//3deoxyU/-3'
DO_32R_PU	5'-CCATGC/ideoxyU/GACC/ideoxyU/CTCTG/ideoxyU//3deoxyU/-3'
DO_79R_PU	5'-CCATG/ideoxyU/TGCG/ideoxyU/GAGGTG/ideoxyU//3deoxyU/-3'
DO_94R_PU	5'-CCA/ideoxyU/CCTGTG/ideoxyU/ATCCGG/ideoxyU//3deoxyU/-3'
DO_49R_PU	5'-CCA/ideoxyU/GCGGC/ideoxyU/AGCATCT/ideoxyU//3deoxyU/-3'
DO_23R_PU	5'-CCATGGTGTGATGAACC/ideoxyU//3deoxyU/-3'
DO_92R_PU	5'- CCATGCCCC/ideoxyU/AA/ideoxyU/CGAC/ideoxyU//3deoxyU/-3'
DO_95R_PU	5'-CCATTCCCT/ideoxyU/ACC/ideoxyU/GGC/ideoxyU//3deoxyU/-3'
DO_2R_PU	5'-GTCCA/ideoxyU/G/ideoxyU/CATC/ideoxyU/ACACGG/ideoxyU//3deoxyU/-3'
DO_3R_PU	5'-GTCCATCCGCT/ideoxyU/ATGA/ideoxyU/GC/ideoxyU//3deoxyU/-3'
DO_4R_PU	5'-GTCCA/ideoxyU/CAAGC/ideoxyU/AC/ideoxyU/CCGA/ideoxyU//3deoxyU/-3'
DO_5R_PU	5'-TCCA/ideoxyU/GC/ideoxyU/TGAT/ideoxyU/GCACC/ideoxyU//3deoxyU/-3'
DO_1F_PU	5'-GCGAC/ideoxyU/AGGGG/ideoxyU/ATGCT/ideoxyU//3deoxyU/-3'
DO_18F_PU	5'-GCGAGGC/ideoxyU/GAC/ideoxyU/CATGC/ideoxyU//3deoxyU/-3'
DO_9F_PU	5'-GCGAG/ideoxyU/GGCA/ideoxyU/GGCAAC/ideoxyU//3deoxyU/-3'
DO_10F_PU	5'-GCGAGT/ideoxyU/GCCTC/ideoxyU/AGTC/ideoxyU//3deoxyU/-3'
DO_5F_PU	5'-GCGAAG/ideoxyU/CCCT/ideoxyU/ACCCT/ideoxyU//3deoxyU/-3'
DO_12F_PU	5'-GCGA/ideoxyU/GGCC/ideoxyU/ACATCCT/ideoxyU//3deoxyU/-3'
DO_17F_PU	5'-GCGAGGCGACTA/ideoxyU/AGCT/ideoxyU//3deoxyU/-3'
DO_4F_PU	5'- GCGAGCGACCT/ideoxyU/AGAGT/ideoxyU//3deoxyU/-3'
DO_2F_PU	5'-GCGACCCAC/ideoxyU/GGCA/ideoxyU/AA/ideoxyU//3deoxyU/-3'
DO_7F_PU	5'-GCGAGAGGG/ideoxyU/C/ideoxyU/ACAGA/ideoxyU//3deoxyU/-3'
DO_11F_PU	5'-GCGACGTCATGCTGTTG/ideoxyU//3deoxyU/-3'
DO_14F_PU	5'-GCGAGCGGAAAGCAC/ideoxyU/T/ideoxyU//3deoxyU/-3'
DO_16F_PU	5'-GCGATAGC/ideoxyU/CG/ideoxyU/CCACT/ideoxyU//3deoxyU/-3'
DO_31R	5'-CCATGACCCTTACTGGGTT-3'
DO_31R_PU	5'-CCA/ideoxyU/GACCCT/ideoxyU/ACTGGG/ideoxyU//3deoxyU/-3'
DO_8F	5'-GCGACGTCATGCTGTTGTT-3'
DO_8F_PU	5'-GCGACG/ideoxyU/CATGC/ideoxyU/GTTG/ideoxyU//3deoxyU/-3'
HSS_R	5'-CTTATCATGTCTGCTCGAAGC-3'
